# Method for quantifying the metabolic boundary fluxes of cell cultures in large cohorts by high resolution hydrophilic liquid chromatography mass spectrometry

**DOI:** 10.1101/2022.04.25.489416

**Authors:** Ryan A. Groves, Maryam Mapar, Raied Aburashed, Luis F. Ponce, Stephanie L. Bishop, Thomas Rydzak, Marija Drikic, Dominique G. Bihan, Hallgrimur Benediktsson, Fiona Clement, Daniel B. Gregson, Ian A. Lewis

**Affiliations:** University of Calgary, Department of Biological Sciences, Calgary, T2N 1N4, Canada; University of Calgary, Cumming School of Medicine, Department of Pathology and Laboratory Medicine, Calgary, T2N 1N4, Canada; Alberta Precision Laboratories, Calgary, T2L 2K8, Canada; University of Calgary, Cumming School of Medicine, Department of Community Health Sciences Calgary, T2N 1N4, Canada; University of Calgary, Cumming School of Medicine, Department of Medicine, Calgary, T2N 1N4, Canada

## Abstract

Metabolomics is a mainstream approach for investigating the metabolic underpinnings of complex biological phenomena and is increasingly being applied to large scale studies involving hundreds or thousands of samples. Although metabolomics methods are robust in smaller scale studies, they can be challenging to apply in larger cohorts due to the inherent variability of liquid chromatography mass spectrometry (LC-MS). Much of this difficulty results from the time-dependent changes in the LC-MS system, which affects both the qualitative and quantitative performance of the instrument. Herein, we introduce an analytical strategy for addressing this problem in large-scale microbial studies. Our approach quantifies microbial boundary fluxes using two zwitterionic hydrophilic interaction liquid chromatography (ZIC-HILIC) columns that are plumbed to enable offline column equilibration. Using this strategy, we show that over 360 common metabolites can be resolved in 4.5 minutes per sample and that metabolites can be quantified with a median coefficient of variation of 0.127 across 1,100 technical replicates. We illustrate the utility of this strategy via an analysis of 960 strains of *Staphylococcus aureus* isolated from blood stream infections. These data capture the diversity of metabolic phenotypes observed in clinical isolates and provide an example of how large-scale investigations can leverage our novel analytical strategy.
