## Supplementary material for "Method for quantifying the metabolic boundary fluxes of cell cultures in large cohorts by high resolution hydrophilic liquid chromatography mass spectrometry": Table S3

### Sheet: Standard Curve Composition
Table S3. Analytical standard curve concentrations. Pooled analytical standard mix composition for all quantitative studies and standard curve points. All concentrations reported in nanomolar values. Some experiments in this body of work used 8 or 6-point standard curves as well which are denoted by bolded and underlined values respectively.
Compound Name	Std1	Std2	Std3	Std4	Std5	Std6	Std7	Std8	Std9	Std10	Std11	Std12	Std13	Std14	Std15	Std16
3-Methyl adenine	49500	24750	12375	6187.5	3093.8	1546.9	773.4	386.7	193.4	96.7	48.3	24.2	12.1	6	3	1.5
Acetoacetate	499000	249500	124750	62375	31187.5	15593.8	7796.9	3898.4	1949.2	974.6	487.3	243.7	121.8	60.9	30.5	15.2
Acetyl-Threonine	501500	250750	125375	62687.5	31343.8	15671.9	7835.9	3918	1959	979.5	489.7	244.9	122.4	61.2	30.6	15.3
Adenine	50500	25250	12625	6312.5	3156.3	1578.1	789.1	394.5	197.3	98.6	49.3	24.7	12.3	6.2	3.1	1.5
Adenosine	50000	25000	12500	6250	3125	1562.5	781.3	390.6	195.3	97.7	48.8	24.4	12.2	6.1	3.1	1.5
Adenosine monophosphate	5000	2500	1250	625	312.5	156.3	78.1	39.1	19.5	9.8	4.9	2.4	1.2	0.6	0.3	0.2
Agmatine	49500	24750	12375	6187.5	3093.8	1546.9	773.4	386.7	193.4	96.7	48.3	24.2	12.1	6	3	1.5
Alanine	501500	250750	125375	62687.5	31343.8	15671.9	7835.9	3918	1959	979.5	489.7	244.9	122.4	61.2	30.6	15.3
Alpha Ketoglutarate	500000	250000	125000	62500	31250	15625	7812.5	3906.3	1953.1	976.6	488.3	244.1	122.1	61	30.5	15.3
Arabitol	498000	249000	124500	62250	31125	15562.5	7781.3	3890.6	1945.3	972.7	486.3	243.2	121.6	60.8	30.4	15.2
Arginine	500000	250000	125000	62500	31250	15625	7812.5	3906.3	1953.1	976.6	488.3	244.1	122.1	61	30.5	15.3
Ascorbate	50000	25000	12500	6250	3125	1562.5	781.3	390.6	195.3	97.7	48.8	24.4	12.2	6.1	3.1	1.5
Asparagine	499500	249750	124875	62437.5	31218.8	15609.4	7804.7	3902.3	1951.2	975.6	487.8	243.9	121.9	61	30.5	15.2
Aspartate	499500	249750	124875	62437.5	31218.8	15609.4	7804.7	3902.3	1951.2	975.6	487.8	243.9	121.9	61	30.5	15.2
Betaine	49000	24500	12250	6125	3062.5	1531.3	765.6	382.8	191.4	95.7	47.9	23.9	12	6	3	1.5
Biotin	50500	25250	12625	6312.5	3156.3	1578.1	789.1	394.5	197.3	98.6	49.3	24.7	12.3	6.2	3.1	1.5
Carnosine	50000	25000	12500	6250	3125	1562.5	781.3	390.6	195.3	97.7	48.8	24.4	12.2	6.1	3.1	1.5
Citrulline	50000	25000	12500	6250	3125	1562.5	781.3	390.6	195.3	97.7	48.8	24.4	12.2	6.1	3.1	1.5
Creatinine	51000	25500	12750	6375	3187.5	1593.8	796.9	398.4	199.2	99.6	49.8	24.9	12.5	6.2	3.1	1.6
Cysteic Acid	499500	249750	124875	62437.5	31218.8	15609.4	7804.7	3902.3	1951.2	975.6	487.8	243.9	121.9	61	30.5	15.2
Cysteine	501000	250500	125250	62625	31312.5	15656.3	7828.1	3914.1	1957	978.5	489.3	244.6	122.3	61.2	30.6	15.3
Cystine	500500	250250	125125	62562.5	31281.3	15640.6	7820.3	3910.2	1955.1	977.5	488.8	244.4	122.2	61.1	30.5	15.3
Cytidine	49500	24750	12375	6187.5	3093.8	1546.9	773.4	386.7	193.4	96.7	48.3	24.2	12.1	6	3	1.5
DihydroOrotate	249000	124500	62250	31125	15562.5	7781.3	3890.6	1945.3	972.7	486.3	243.2	121.6	60.8	30.4	15.2	7.6
Folate	20500	10250	5125	2562.5	1281.3	640.6	320.3	160.2	80.1	40	20	10	5	2.5	1.3	0.6
Fructose1-6 Bisphosphate	500000	250000	125000	62500	31250	15625	7812.5	3906.3	1953.1	976.6	488.3	244.1	122.1	61	30.5	15.3
Fumarate	500500	250250	125125	62562.5	31281.3	15640.6	7820.3	3910.2	1955.1	977.5	488.8	244.4	122.2	61.1	30.5	15.3
Gamma-Amino butyrate	50500	25250	12625	6312.5	3156.3	1578.1	789.1	394.5	197.3	98.6	49.3	24.7	12.3	6.2	3.1	1.5
Glucose	499000	249500	124750	62375	31187.5	15593.8	7796.9	3898.4	1949.2	974.6	487.3	243.7	121.8	60.9	30.5	15.2
Glucose-6-Phosphate	499000	249500	124750	62375	31187.5	15593.8	7796.9	3898.4	1949.2	974.6	487.3	243.7	121.8	60.9	30.5	15.2
Glutamate	502500	251250	125625	62812.5	31406.3	15703.1	7851.6	3925.8	1962.9	981.4	490.7	245.4	122.7	61.3	30.7	15.3
Glutamine	500000	250000	125000	62500	31250	15625	7812.5	3906.3	1953.1	976.6	488.3	244.1	122.1	61	30.5	15.3
Glycine	502000	251000	125500	62750	31375	15687.5	7843.8	3921.9	1960.9	980.5	490.2	245.1	122.6	61.3	30.6	15.3
Guanine	50000	25000	12500	6250	3125	1562.5	781.3	390.6	195.3	97.7	48.8	24.4	12.2	6.1	3.1	1.5
Guanosine	50000	25000	12500	6250	3125	1562.5	781.3	390.6	195.3	97.7	48.8	24.4	12.2	6.1	3.1	1.5
Hippurate	501500	250750	125375	62687.5	31343.8	15671.9	7835.9	3918	1959	979.5	489.7	244.9	122.4	61.2	30.6	15.3
Histidine	500000	250000	125000	62500	31250	15625	7812.5	3906.3	1953.1	976.6	488.3	244.1	122.1	61	30.5	15.3
Hypoxanthine	49000	24500	12250	6125	3062.5	1531.3	765.6	382.8	191.4	95.7	47.9	23.9	12	6	3	1.5
Inosine	50000	25000	12500	6250	3125	1562.5	781.3	390.6	195.3	97.7	48.8	24.4	12.2	6.1	3.1	1.5
Isoleucine	500000	250000	125000	62500	31250	15625	7812.5	3906.3	1953.1	976.6	488.3	244.1	122.1	61	30.5	15.3
Itaconate	497500	248750	124375	62187.5	31093.8	15546.9	7773.4	3886.7	1943.4	971.7	485.8	242.9	121.5	60.7	30.4	15.2
Leucine	507000	253500	126750	63375	31687.5	15843.8	7921.9	3960.9	1980.5	990.2	495.1	247.6	123.8	61.9	30.9	15.5
Lysine	501000	250500	125250	62625	31312.5	15656.3	7828.1	3914.1	1957	978.5	489.3	244.6	122.3	61.2	30.6	15.3
Methionine	498500	249250	124625	62312.5	31156.3	15578.1	7789.1	3894.5	1947.3	973.6	486.8	243.4	121.7	60.9	30.4	15.2
Methionine Sulfoxide	500500	250250	125125	62562.5	31281.3	15640.6	7820.3	3910.2	1955.1	977.5	488.8	244.4	122.2	61.1	30.5	15.3
Mevalonate acid	50500	25250	12625	6312.5	3156.3	1578.1	789.1	394.5	197.3	98.6	49.3	24.7	12.3	6.2	3.1	1.5
Myoinositol	498500	249250	124625	62312.5	31156.3	15578.1	7789.1	3894.5	1947.3	973.6	486.8	243.4	121.7	60.9	30.4	15.2
N-Acetyl-Aspartate	499000	249500	124750	62375	31187.5	15593.8	7796.9	3898.4	1949.2	974.6	487.3	243.7	121.8	60.9	30.5	15.2
N-Acetyl-Glucosamine	501500	250750	125375	62687.5	31343.8	15671.9	7835.9	3918	1959	979.5	489.7	244.9	122.4	61.2	30.6	15.3
N-Acetyl-Glutamate	499500	249750	124875	62437.5	31218.8	15609.4	7804.7	3902.3	1951.2	975.6	487.8	243.9	121.9	61	30.5	15.2
N-Acetyl-Glutamine	500000	250000	125000	62500	31250	15625	7812.5	3906.3	1953.1	976.6	488.3	244.1	122.1	61	30.5	15.3
N-Acetyl-Glycine	503000	251500	125750	62875	31437.5	15718.8	7859.4	3929.7	1964.8	982.4	491.2	245.6	122.8	61.4	30.7	15.4
N-Acetyl-Leucine	500000	250000	125000	62500	31250	15625	7812.5	3906.3	1953.1	976.6	488.3	244.1	122.1	61	30.5	15.3
N-Acetyl-Methionine	500500	250250	125125	62562.5	31281.3	15640.6	7820.3	3910.2	1955.1	977.5	488.8	244.4	122.2	61.1	30.5	15.3
N-Acetyl-Phenylalanine	500000	250000	125000	62500	31250	15625	7812.5	3906.3	1953.1	976.6	488.3	244.1	122.1	61	30.5	15.3
Nicotinamide	51000	25500	12750	6375	3187.5	1593.8	796.9	398.4	199.2	99.6	49.8	24.9	12.5	6.2	3.1	1.6
Nicotinate	50500	25250	12625	6312.5	3156.3	1578.1	789.1	394.5	197.3	98.6	49.3	24.7	12.3	6.2	3.1	1.5
O-Phospho-L-Serine	501500	250750	125375	62687.5	31343.8	15671.9	7835.9	3918	1959	979.5	489.7	244.9	122.4	61.2	30.6	15.3
Ornithine	49000	24500	12250	6125	3062.5	1531.3	765.6	382.8	191.4	95.7	47.9	23.9	12	6	3	1.5
Orotate	50000	25000	12500	6250	3125	1562.5	781.3	390.6	195.3	97.7	48.8	24.4	12.2	6.1	3.1	1.5
Panthothenic acid	50000	25000	12500	6250	3125	1562.5	781.3	390.6	195.3	97.7	48.8	24.4	12.2	6.1	3.1	1.5
Phenylalanine	500000	250000	125000	62500	31250	15625	7812.5	3906.3	1953.1	976.6	488.3	244.1	122.1	61	30.5	15.3
Proline	498500	249250	124625	62312.5	31156.3	15578.1	7789.1	3894.5	1947.3	973.6	486.8	243.4	121.7	60.9	30.4	15.2
Pyridoxine	49500	24750	12375	6187.5	3093.8	1546.9	773.4	386.7	193.4	96.7	48.3	24.2	12.1	6	3	1.5
Rhamnose	499500	249750	124875	62437.5	31218.8	15609.4	7804.7	3902.3	1951.2	975.6	487.8	243.9	121.9	61	30.5	15.2
Riboflavin	20000	10000	5000	2500	1250	625	312.5	156.3	78.1	39.1	19.5	9.8	4.9	2.4	1.2	0.6
Serine	496000	248000	124000	62000	31000	15500	7750	3875	1937.5	968.8	484.4	242.2	121.1	60.5	30.3	15.1
Shikimate	499000	249500	124750	62375	31187.5	15593.8	7796.9	3898.4	1949.2	974.6	487.3	243.7	121.8	60.9	30.5	15.2
Spermine	500500	250250	125125	62562.5	31281.3	15640.6	7820.3	3910.2	1955.1	977.5	488.8	244.4	122.2	61.1	30.5	15.3
Succinate	498500	249250	124625	62312.5	31156.3	15578.1	7789.1	3894.5	1947.3	973.6	486.8	243.4	121.7	60.9	30.4	15.2
Taurine	502500	251250	125625	62812.5	31406.3	15703.1	7851.6	3925.8	1962.9	981.4	490.7	245.4	122.7	61.3	30.7	15.3
Threonine	500500	250250	125125	62562.5	31281.3	15640.6	7820.3	3910.2	1955.1	977.5	488.8	244.4	122.2	61.1	30.5	15.3
Thymidine	49500	24750	12375	6187.5	3093.8	1546.9	773.4	386.7	193.4	96.7	48.3	24.2	12.1	6	3	1.5
Thymine	49500	24750	12375	6187.5	3093.8	1546.9	773.4	386.7	193.4	96.7	48.3	24.2	12.1	6	3	1.5
Trehalose	500500	250250	125125	62562.5	31281.3	15640.6	7820.3	3910.2	1955.1	977.5	488.8	244.4	122.2	61.1	30.5	15.3
Tryptophan	499500	249750	124875	62437.5	31218.8	15609.4	7804.7	3902.3	1951.2	975.6	487.8	243.9	121.9	61	30.5	15.2
Tyramine	49000	24500	12250	6125	3062.5	1531.3	765.6	382.8	191.4	95.7	47.9	23.9	12	6	3	1.5
Tyrosine	500500	250250	125125	62562.5	31281.3	15640.6	7820.3	3910.2	1955.1	977.5	488.8	244.4	122.2	61.1	30.5	15.3
Uracil	49500	24750	12375	6187.5	3093.8	1546.9	773.4	386.7	193.4	96.7	48.3	24.2	12.1	6	3	1.5
Uric Acid	20000	10000	5000	2500	1250	625	312.5	156.3	78.1	39.1	19.5	9.8	4.9	2.4	1.2	0.6
Uridine	50500	25250	12625	6312.5	3156.3	1578.1	789.1	394.5	197.3	98.6	49.3	24.7	12.3	6.2	3.1	1.5
Urocanate	49500	24750	12375	6187.5	3093.8	1546.9	773.4	386.7	193.4	96.7	48.3	24.2	12.1	6	3	1.5
Valine	502000	251000	125500	62750	31375	15687.5	7843.8	3921.9	1960.9	980.5	490.2	245.1	122.6	61.3	30.6	15.3
Xanthine	49500	24750	12375	6187.5	3093.8	1546.9	773.4	386.7	193.4	96.7	48.3	24.2	12.1	6	3	1.5
Xanthosine	50500	25250	12625	6312.5	3156.3	1578.1	789.1	394.5	197.3	98.6	49.3	24.7	12.3	6.2	3.1	1.5
