## Supplementary material for "Method for quantifying the metabolic boundary fluxes of cell cultures in large cohorts by high resolution hydrophilic liquid chromatography mass spectrometry": Table S4

### Sheet: Standard Curve Composition
Table S4. Overall quantitative method performance in negative and positive ion mode. LLOD and LLOQ values were defined as the lowest concentration with a signal to noise ratio (S/N) >3 and >10, respectively. Noise was defined as the average value observed in 50% methanol blank samples (n = 6). For instances where the blank samples contained zero signal and a standard concentration was observed, a…
Compound Name	LLOD (-)	LLOD S/N [nm] (-)	LLOQ (-)	LLOQ S/N [nm] (-)	Median CV (-)	LLOD [nm] (+)	LLOD S/N (+)	LLOQ [nm] (+)	LLOQ S/N (+)	Median CV (+)
3-Methyl adenine						3	4.18	12.1	15.58	0.0646
Acetoacetate	121.8	4.09	487.3	16.84	0.073
Acetyl-Threonine	15.3	inf	15.3		0.0603	244.9	inf	244.9	inf	0.0921
Adenine	6.2	3.05	49.3	18.98	0.05	24.7	3.32	98.6	10.17	0.0656
Adenosine	390.6	3.7	1562.5	11.37	0.0869	48.8	3.01	195.3	10.33	0.0781
Adenosine monophosphate	39.1	inf	39.1		0.0945	39.1	inf	39.1	inf	0.0973
Agmatine						3	3.39	12.1	12.03	0.052
Alanine	31343.8	3.82	125375	20.69	0.1244
Alpha Ketoglutarate	61	3.08	244.1	12.03	0.058
Arabitol	30.4	4.25	121.6	12.92	0.044	3890.6	inf	3890.6	inf	0.1409
Arginine	61	inf	61		0.0548	15.3	inf	15.3	inf	0.0897
Ascorbate	781.3	4.31	3125	10.03	0.1853
Asparagine	15.2	inf	15.2	inf	0.0532	61	inf	61	inf	0.0674
Aspartate	15.2	inf	15.2	inf	0.0885	61	inf	61	inf	0.0791
Betaine						24500	3.85	49000	15.79	0.2688
Biotin	1.5	inf	1.5	inf	0.065	12.3	3.08	49.3	10.11	0.0597
Carnosine	24.4	inf	24.4	inf	0.1027	24.4	inf	24.4	inf	0.105
Citrulline	3.1	inf	3.1	inf	0.0657	24.4	inf	24.4	inf	0.0838
Creatinine	24.9	inf	24.9	inf	0.1156	12.5	5.45	24.9	11.6	0.0725
Cysteic Acid	15.2	inf	15.2	inf	0.0588	243.9	inf	243.9	inf	0.0988
Cysteine	61.2	inf	61.2	inf	0.129	1957	3.87	7828.1	13.29	0.1338
Cystine	30.5	inf	30.5	inf	0.0495	30.5	inf	30.5	inf	0.064
Cytidine	6	inf	6	inf	0.0737	24.2	3.94	96.7	13.98	0.0882
DihydroOrotate	7.6	inf	7.6	inf	0.0654
Folate	640.6	inf	640.6	inf	0.2141
Fructose1-6 Bisphosphate	488.3	inf	488.3	inf	0.0924	62500	5.63	125000	18.19	0.1155
Fumarate	244.4	3.99	977.5	17.28	0.0455
Gamma-Amino butyrate						1578.1	inf	1578.1	inf	0.1374
Glucose	30.5	3.82	243.7	10.89	0.0592
Glucose-6-Phosphate	60.9	inf	60.9	inf	0.0678	30.5	inf	30.5	inf	0.0816
Glutamate	122.7	4.08	490.7	13.7	0.0737	15.3	inf	15.3	inf	0.0734
Glutamine	15.3	inf	15.3	inf	0.0576	488.3	4.03	1953.1	16.64	0.0793
Glycine						31375	3.55	125500	11.77	0.1694
Guanine	3.1	inf	3.1	inf	0.0615	48.8	5.1	97.7	10.13	0.0781
Guanosine	6.1	inf	6.1	inf	0.0593	390.6	5.6	781.3	10.26	0.0796
Hippurate	15.3	27.95	15.3	27.95	0.0572	122.4	inf	122.4	inf	0.1085
Histidine	244.1	3.58	976.6	13.9	0.1094	244.1	4.99	976.6	18.92	0.0839
Hypoxanthine	6	4.99	47.9	16.86	0.055	6	inf	6	inf	0.0533
Inosine	12.2	4.65	48.8	16.38	0.0756	3.1	inf	3.1	inf	0.0588
Isoleucine	3906.3	3.83	15625	16.56	0.156	976.6	4.91	3906.3	18.59	0.0518
Itaconate	15.2	6.87	30.4	13.63	0.0531
Leucine	3960.9	3.83	15843.8	16.56	0.156	990.2	4.91	3960.9	18.59	0.0518
Lysine	62625	38.85	62625	38.85	0.1435	489.3	5.18	1957	20.66	0.0708
Methionine	60.9	inf	60.9	inf	0.1174	121.7	4.15	486.8	14.73	0.0685
Methionine Sulfoxide	122.2	3.83	488.8	12.13	0.0611	244.4	3.58	977.5	15.95	0.0801
Mevalonate acid	49.3	4.63	197.3	14.93	0.0735
Myoinositol	973.6	3.66	7789.1	17.43	0.1071
N-Acetyl-Aspartate	15.2	19.37	15.2	19.37	0.0495	60.9	inf	60.9	inf	0.1061
N-Acetyl-Glucosamine	15.3	inf	15.3	inf	0.0531	122.4	inf	122.4	inf	0.1297
N-Acetyl-Glutamate	15.2	16.6	15.2	16.6	0.0494	121.9	inf	121.9	inf	0.0941
N-Acetyl-Glutamine	15.3	11.72	15.3	11.72	0.0657	15.3	inf	15.3	inf	0.0667
N-Acetyl-Glycine	122.8	3.64	491.2	11.77	0.044	7859.4	3.59	31437.5	11.4	0.0775
N-Acetyl-Leucine	15.3	21.46	15.3	21.46	0.0527	61	inf	61	inf	0.0678
N-Acetyl-Methionine	15.3	inf	15.3	inf	0.0455	61.1	inf	61.1	inf	0.0723
N-Acetyl-Phenylalanine	15.3	29.53	15.3	29.53	0.0526	244.1	4.56	976.6	15.24	0.1021
Nicotinamide						1.6	inf	1.6	inf	0.0709
Nicotinate	6.2	4.21	24.7	13.17	0.0599	24.7	4.04	98.6	14.91	0.0671
O-Phospho-L-Serine	1959	5.5	3918	11.39	0.0482	122.4	inf	122.4	inf	0.0694
Ornithine	23.9	inf	23.9	inf	0.0828	23.9	inf	23.9	inf	0.0734
Orotate	1.5	inf	1.5	inf	0.1024
Panthothenic acid	1.5	inf	1.5	inf	0.0597	24.4	4.15	97.7	14.34	0.0716
Phenylalanine	488.3	3.07	1953.1	13.63	0.1212	244.1	4.03	976.6	16.44	0.0711
Proline	31156.3	3.81	124625	19.87	0.1446	486.8	4.24	1947.3	15.81	0.064
Pyridoxine	3	inf	3	inf	0.0532	3	inf	3	inf	0.0479
Rhamnose	243.9	3.65	975.6	13.14	0.0611
Riboflavin	4.9	inf	4.9	inf	0.0907	78.1	3.79	312.5	10.72	0.0646
Serine	15.1	inf	15.1	inf	0.0688
Shikimate	15.2	9.44	30.5	17.51	0.0558
Spermine						977.5	3.39	3910.2	25.96	0.08
Succinate	60.9	3.39	973.6	14.12	0.0597
Taurine	30.7	3.36	122.7	10.18	0.067	15.3	inf	15.3	inf	0.0686
Threonine	244.4	3.2	1955.1	19.65	0.0622	977.5	4.92	1955.1	10.09	0.0854
Thymidine	1.5	inf	1.5	inf	0.0662	12.1	inf	12.1	inf	0.1268
Thymine	96.7	4.16	386.7	15.41	0.1261	1546.9	4.96	6187.5	20.71	0.0929
Trehalose	1955.1	4.38	7820.3	14.59	0.0923
Tryptophan	30.5	inf	30.5	inf	0.1562	61	3.3	243.9	10.99	0.0632
Tyramine						3	inf	3	inf	0.0807
Tyrosine	15.3	inf	15.3	inf	0.1453	15.3	inf	15.3	inf	0.0627
Uracil	24.2	3.12	96.7	10.4	0.0978	1546.9	inf	1546.9	inf	0.1807
Uric Acid	0.6	inf	0.6	inf	0.1363
Uridine	12.3	4.94	49.3	16.16	0.0621	6312.5	3.42	50500	20.29	0.1523
Urocanate	3	3.66	24.2	12.84	0.0512	3	3.07	24.2	18.81	0.0594
Valine	7843.8	3.66	31375	21.78	0.1641	1960.9	3.55	7843.8	10.98	0.0544
Xanthine	3	4.39	12.1	13.35	0.0502	24.2	inf	24.2	inf	0.076
Xanthosine	1.5	inf	1.5	inf	0.0623	6.2	inf	6.2	inf	0.0886
Average:	1962.7	7.3	5363.6	16.2	0.083	2296.5	4.1	6537.8	14.8	0.087
Median:	24.2	4.1	39.1	14.9	0.066	61	4	98.6	14.8	0.078
