## Supplementary material for "Method for quantifying the metabolic boundary fluxes of cell cultures in large cohorts by high resolution hydrophilic liquid chromatography mass spectrometry": Table S5

### Sheet: Sheet1
Table S5. Chromatographic peak widths of 23 selected chemical compounds. Compounds selected based on those displayed in Figure 1. Values are defined as the observed peak width at half of maximum signal intensity.
Compound	Peak Width (Mins)	Rtmin	Rtmax
Acetoacetate	0.04	0.66	0.7
Succinate	0.04	0.71	0.75
Hippurate	0.035	0.805	0.84
Itaconate	0.05	0.74	0.79
N-Acetyl Methionine	0.07	0.87	0.94
Nicotinate	0.05	1.05	1.1
Shikimate	0.06	1.22	1.28
Urocanate	0.05	1.3	1.35
Indoxyl Sulfate	0.035	1.33	1.365
Adenine	0.04	1.47	1.51
Inosine	0.035	1.555	1.59
Urate	0.025	1.605	1.63
Guanosine	0.03	1.745	1.775
Taurine	0.02	1.93	1.95
Methionine	0.02	1.9	1.92
Tyrosine	0.03	1.92	1.95
Folate	0.03	1.91	1.94
Cyclic-AMP	0.02	2.005	2.025
Serine	0.015	2.12	2.135
Glutamate	0.015	2.16	2.175
Glutathione	0.03	2.21	2.24
Glycerol-3-Phosphate	0.04	2.3	2.34
NAD	0.03	2.45	2.48
Phosphocreatine	0.08	2.6	2.68
Average	0.037
