## Supplementary material for "Method for quantifying the metabolic boundary fluxes of cell cultures in large cohorts by high resolution hydrophilic liquid chromatography mass spectrometry": Table S6

### Sheet: CVs_between_900_1400
Table S6. Coefficient of variation values from S. aureus column conditioning study. CV values obtained for all observed metabolites present in a pooled S. aureus sample injected on each column after the initial conditioning period of 400 injections and after 800 injections.
Compound Name	Column 1 (400-1500)	Column 2 (400-1500)	Column 1 (800-1500)	Column 2 (800-1500)
Acetoacetate	0.1287	0.1342	0.1361	0.1416
Acetyl-Threonine	0.0743	0.0804	0.0595	0.0524
Adenine	0.2166	0.1146	0.0886	0.0908
Alanine	0.1418	0.1475	0.1452	0.1565
Alpha Ketoglutarate	0.161	0.157	0.1502	0.1545
Arabitol	0.5281	0.4872	0.5571	0.4085
Arginine	0.0713	0.0542	0.0516	0.0472
Asparagine	0.0887	0.076	0.0849	0.0743
Aspartate	0.0671	0.057	0.0499	0.0504
Carnosine	0.1508	0.121	0.1027	0.1034
Citrulline	0.0739	0.0549	0.0645	0.0559
Cystine	0.1833	0.1235	0.1282	0.1119
Cytidine	0.2916	0.2398	0.3045	0.2368
DihydroOrotate	0.1328	0.1364	0.0878	0.085
Fumarate	0.1433	0.1187	0.0998	0.0921
Glucose	0.1336	0.1137	0.1345	0.1096
Glucose-6-Phosphate	0.2323	0.186	0.2385	0.1781
Glutamate	0.0747	0.0742	0.0662	0.0685
Glutamine	0.1225	0.0888	0.0984	0.0931
Histidine	0.0733	0.076	0.0595	0.0647
Itaconate	0.1442	0.1451	0.1422	0.143
Leucine	0.2116	0.2362	0.1477	0.1692
Lysine	0.1537	0.1369	0.1194	0.1349
Methionine	0.1349	0.1281	0.1064	0.1073
Methionine Sulfoxide	0.0883	0.1234	0.0853	0.11
Mevalonate acid	0.0462	0.0488	0.0508	0.0533
Myoinositol	0.3513	1.0768	0.347	0.9918
N-Acetyl-Aspartate	0.1304	0.1185	0.0905	0.0839
N-Acetyl-Glutamate	0.1082	0.1455	0.0768	0.0968
N-Acetyl-Glutamine	0.1587	0.1789	0.1427	0.1437
N-Acetyl-Glycine	0.1264	0.1206	0.1294	0.1231
N-Acetyl-Leucine	0.064	0.0598	0.0634	0.0609
N-Acetyl-Methionine	0.0611	0.0617	0.05	0.0478
N-Acetyl-Phenylalanine	0.0765	0.0783	0.0729	0.0758
Nicotinate	0.1521	0.3013	0.1169	0.2088
O-Phospho-L-Serine	0.0616	0.0629	0.0649	0.0646
Ornithine	0.1552	0.1458	0.1204	0.1344
Orotate	0.2415	0.2801	0.1516	0.1849
Panthothenic acid	0.0693	0.0702	0.0645	0.0637
Phenylalanine	0.1604	0.1604	0.1573	0.1728
Serine	0.0927	0.0876	0.0821	0.0829
Shikimate	0.147	0.1556	0.1484	0.1492
Succinate	0.0582	0.0527	0.0621	0.0584
Threonine	0.0973	0.1022	0.0958	0.1052
Thymine	0.1021	0.111	0.0986	0.1101
Trehalose	0.2405	0.2246	0.2469	0.219
Tryptophan	0.081	0.0794	0.0766	0.0788
Tyrosine	0.0822	0.0784	0.0751	0.0772
Uracil	0.0974	0.0866	0.1026	0.0911
Uric Acid	0.3819	0.371	0.406	0.4017
Uridine	0.203	0.1858	0.1965	0.1753
Urocanate	0.0544	0.0584	0.0529	0.0546
Valine	0.3502	0.4287	0.1468	0.1515
Xanthine	0.1702	0.1657	0.1626	0.1653
Xanthosine	0.2313	0.19	0.2032	0.1701
Average	0.1486	0.1581	0.1303	0.1388
Median	0.1328	0.121	0.1026	0.1073
2-Column Median		0.127		0.105
