## Supplementary material for "Method for quantifying the metabolic boundary fluxes of cell cultures in large cohorts by high resolution hydrophilic liquid chromatography mass spectrometry": Table S7

### Sheet: Sheet1
Table S7. Retention time shift analysis during S. aureus conditioning study. Observed retention time shifts for all detected compounds from 6-point analytical standard curve on each column run following the initial conditioning period of 400 injections until 1500 injections.
Retention Time (Column 1)	Column 1	Column 2
Acetoacetate	0.004	0.001
Acetyl-Threonine	0.005	0.015
Adenine	0.005	0.002
Adenosine	0.005	0.024
Adenosine monophosphate	0.002	0.012
Alanine	0.011	0.001
Alpha Ketoglutarate	0.012	0.01
Arabitol	0.009	0.006
Arginine	0.007	0.001
Asparagine	0.002	0.001
Aspartate	0.003	0.003
Biotin	0.017	0.002
Carnosine	0.006	0.001
Citrulline	0.002	0.004
Creatinine	0	0.003
Cysteic Acid	0.003	0
Cysteine	0.008	0.001
Cystine	0.002	0
Cytidine	0	0.002
DihydroOrotate	0	0.002
Fructose1-6 Bisphosphate	0	0.023
Fumarate	0	0.006
Glucose	0.004	0.007
Glucose-6-Phosphate	0.002	0
Glutamate	0.002	0.001
Glutamine	0.002	0.001
Guanine	0.004	0.002
Guanosine	0.008	0.002
Hippurate	0.008	0.001
Histidine	0.007	0.005
Homo Cysteine	0.003	0.001
Hypoxanthine	0.013	0.003
Inosine	0.005	0.006
Leucine	0.009	0.006
Itaconate	0.022	0.017
Lysine	0.002	0.004
Methionine	0	0.002
Methionine Sulfoxide	0.002	0.003
Mevalonate acid	0.009	0.005
Myoinositol	0.008	0.006
N-Acetyl-Aspartate	0.014	0.007
N-Acetyl-Glucosamine	0.008	0.007
N-Acetyl-Glutamate	0.009	0.006
N-Acetyl-Glutamine	0.005	0.011
N-Acetyl-Glycine	0.009	0.024
N-Acetyl-Leucine	0.004	0.001
N-Acetyl-Methionine	0.008	0.002
N-Acetyl-Phenylalanine	0.009	0.002
Nicotinate	0.009	0.01
O-Phospho-L-Serine	0.001	0.013
Ornithine	0.007	0.001
Orotate	0.008	0.006
Panthothenic acid	0.004	0.003
Phenylalanine	0.005	0.002
Pyridoxine	0.004	0.002
Rhamnose	0.009	0.007
Riboflavin	0.017	0.019
Serine	0.002	0.005
Shikimate	0.017	0.011
Succinate	0.013	0.008
Taurine	0.004	0.006
Threonine	0.003	0.002
Thymidine	0.03	0.005
Thymine	0.008	0.003
Trehalose	0.007	0.001
Tryptophan	0.004	0.002
Tyrosine	0.003	0.001
Uracil	0.013	0.008
Uridine	0.004	0.032
Urocanate	0.004	0.002
Valine	0.009	0.003
Xanthine	0.017	0.016
Xanthosine	0.009	0.011
Average	0.007	0.006
