## Supplementary material for "Method for quantifying the metabolic boundary fluxes of cell cultures in large cohorts by high resolution hydrophilic liquid chromatography mass spectrometry": Table S8

### Sheet: Sheet1
Table S8. CV performance of standards accompanying 960 S. aureus sample cohort. Standard curve was introduced after every 80 S. aureus samples and CV calculations were based on the sample dilution corresponding to standard 5 from Table S3.
Retention Time (Column 1)	Column 1 CV	Column 2 CV
Acetoacetate	0.2385	0.2018
Acetyl-Threonine	0.0788	0.0788
Adenine	0.1092	0.0761
Adenosine	0.1408	0.0683
Adenosine monophosphate	0.2362	0.2526
Alanine	0.1792	0.3728
Alpha Ketoglutarate	0.0827	0.1515
Arabitol	0.0781	0.0703
Arginine	0.1053	0.1489
Asparagine	0.2403	0.1009
Aspartate	0.1654	0.1533
Biotin	0.1235	0.0959
Carnosine	0.1448	0.0968
Citrulline	0.1281	0.1519
Creatinine	0.3296	0.2716
Cysteic Acid	0.2302	0.0734
Cysteine	0.2722	0.106
Cystine	0.1249	0.1431
Cytidine	0.0906	0.0889
Cytosine	0.1352	0.188
DihydroOrotate	0.1075	0.1943
Folate	2.1397	2.4495
Fructose1-6 Bisphosphate	0.1271	0.1651
Fumarate	0.0493	0.0372
Glucose	0.1431	0.0921
Glucose-6-Phosphate	0.1176	0.1274
Glutamate	0.1774	0.0912
Glutamine	0.249	0.1182
Guanine	0.0876	0.0682
Guanosine	0.1129	0.0744
Hippurate	0.1328	0.0807
Histidine	0.1235	0.116
Hypoxanthine	0.0909	0.0557
Inosine	0.1178	0.0504
Isoleucine	0.3111	0.2749
Itaconate	0.1433	0.1381
Leucine	0.3111	0.2749
Lysine	0.6529	0.8931
Methionine	0.1918	0.2043
Methionine Sulfoxide	0.1042	0.1198
Mevalonate acid	0.1171	0.1062
Myoinositol	0.3531	0.1328
N-Acetyl-Aspartate	0.0695	0.1375
N-Acetyl-Glucosamine	0.1004	0.0953
N-Acetyl-Glutamate	0.033	0.059
N-Acetyl-Glutamine	0.1026	0.1
N-Acetyl-Glycine	0.0594	0.0752
N-Acetyl-Leucine	0.1175	0.1302
N-Acetyl-Methionine	0.1369	0.1502
N-Acetyl-Phenylalanine	0.1151	0.0933
Nicotinate	0.1623	0.1039
O-Phospho-L-Serine	0.1164	0.1617
Ornithine	0.1267	0.1856
Orotate	0.0783	0.1998
Panthothenic acid	0.123	0.074
Phenylalanine	0.3613	0.1651
Proline	0.2078	0.2738
Pyridoxine	0.0668	0.0234
Rhamnose	0.1629	0.1352
Riboflavin	0.3067	0.2457
Serine	0.2928	0.0491
Shikimate	0.0784	0.09
Succinate	0.1628	0.1142
Taurine	0.1135	0.084
Threonine	0.2981	0.0791
Thymidine	0.1174	0.1066
Thymine	0.3469	0.3043
Trehalose	0.2585	0.1173
Tryptophan	0.2673	0.2297
Tyrosine	0.3321	0.209
Uracil	0.189	0.1671
Uric Acid	2.2025	2.0172
Uridine	0.1336	0.0989
Urocanate	0.0762	0.049
Valine	0.2399	0.3059
Xanthine	0.0966	0.0965
Xanthosine	0.047	0.0814
Mean	0.2194	0.1995
Median	0.1328	0.1173
2 Column Median		0.1251
