## Supplementary material for "Method for quantifying the metabolic boundary fluxes of cell cultures in large cohorts by high resolution hydrophilic liquid chromatography mass spectrometry": Table S2

### Sheet: Main MSMLS Compound Database
Table S2. MSMLS summary data. Summary table of qualitative method performance including the number of compounds observed in each ionization mode, in total, as well as number observed exclusively in each polarity.
Category	Compounds Observed	Percentage of Total
Total detected [M-H]-:	313	78.8
Total detected [M+H]+:	258	65
Total Unique Compounds [M-H]-:	139	35
Total Unique Compounds [M+H]+:	84	21.2
Total Observable Compounds (+/-):	397	100
